# Microbe tree metabolite interactions in the soil - phyllosphere continuum of poplar tree: when microbes rewire poplar root exudate and metabolome

**DOI:** 10.1101/2024.03.04.583280

**Authors:** F. Fracchia, F. Guinet, N.L. Engle, T.J. Tschaplinski, C. Veneault-Fourrey, A. Deveau

## Abstract

- Trees are associated with a broad range of microorganisms colonising the diverse tissues of their host. However, the early dynamics of the assembly of the microbiota from the root to shoot axis and how it is linked to root exudates and metabolite contents of tissues remain unclear.
- Here, we characterized how fungal and bacterial communities are altering root exudates as well as root and shoot metabolomes in parallel with their establishment in poplar cuttings (*Populus tremula x tremuloides* clone T89) over 30 days of growth. Sterile poplar cuttings were planted in natural or gamma-irradiated soils. Bulk and rhizospheric soils, root and shoot tissues were collected from day 1 to day 30 to track the dynamic changes of fungal and bacterial communities in the different habitats by DNA metabarcoding. Root exudates and root and shoot metabolites were analysed in parallel by gas chromatography-mass spectrometry.
- Our study reveals that microbial colonization triggered rapid and substantial alterations in both the composition and quantity of root exudates, with over 70 metabolites exclusively identified in remarkably high abundances in the absence of microorganisms. Noteworthy among these were lipid-related metabolites and defence compounds. The microbial colonization of both roots and shoots exhibited a similar dynamic response, initially involving saprophytic microorganisms and later transitioning to endophytes and symbionts. Key constituents of the shoot microbiota were also discernible at earlier time points in the rhizosphere and roots, indicating that the soil constituted a primary source for shoot microbiota.
- Furthermore, the microbial colonization of belowground and aerial compartments induced a reconfiguration of plant metabolism. Specifically, microbial colonization predominantly instigated alterations in primary metabolism in roots, while in shoots, it primarily influenced defence metabolism. This highlighted the profound impact of microbial interactions on metabolic pathways of plants, shedding light on the intricate interplay between plants and their associated microbial communities.
