## Supplementary material for "Microbe tree metabolite interactions in the soil - phyllosphere continuum of poplar tree: when microbes rewire poplar root exudate and metabolome": Supplemetal Table1

### Sheet: Soil_parameters
Table S1. Edaphic parameters between natural and sterilised (gamma-irradiated) soils.
Treatment	Sample	Azote_N_total	Carbone_C_total	C/N	pH	Phosphore_P	CEC_Potentielle	Aluminium_Al	Calcium_Ca	Fer_Fe	Magnesium_Mg	Manganese_Mn)	Potassium_K	Sodium_Na	Calcium_Ca	Magnesium_Mg	Manganese_Mn	Potassium_K
Natural soil	FF_BS_T0_1_Nat	1.603624821	21.892097	13.65	5.24	0.00717267	12.28155534	2.311	3.281	0.0075	1.244	0.6778	0.4186	0.03186	2.967	1.183474	0.620256	0.400044
Natural soil	FF_BS_T0_2_Nat	1.623424441	22.16687441	13.65	5.2	0.007117248	12.37047728	2.3	3.123	0.0064	1.213	0.6212	0.4104	0.03083	3.085	1.236146	0.6006	0.420184
Natural soil	FF_BS_T0_3_Nat	1.5870969	21.79476261	13.73	5.07	0.00684537	12.37733965	2.724	3.182	0.0087	1.239	0.4371	0.4245	0.03272	3.071	1.239438	0.455728	0.399196
Sterilised soil	FF_BS_Gam1_Rep1	1.627153456	22.60001659	13.89	5.09	0.005294405	11.76291319	2.032	3.206	0.0316	1.278	1.406	0.4269	0.03216	3.176	1.257544	1.144052	0.41446
Sterilised soil	FF_BS_Gam1_Rep2	1.605482846	22.1713829	13.81	5.08	0.005186178	11.59486941	1.884	3.28	0.007	1.28	1.416	0.4284	0.03135	2.943	1.212279	1.178996	0.395804
Sterilised soil	FF_BS_Gam1_Rep3	1.588573158	22.2840929	14.03	5.08	0.00490339	11.71905857	1.734	3.236	0.0057	1.205	1.37	0.4094	0.03375	3.012	1.232031	1.157156	0.400044
