## Supplementary material for "Microbe tree metabolite interactions in the soil - phyllosphere continuum of poplar tree: when microbes rewire poplar root exudate and metabolome": Supplemetal Table4

### Sheet: Feuil1
Table S4. Permutational multivariate ANOVA results (PERMANOVA) for differences in bacterial, fungal and Glomerales communities between compartment, time and time-compartment interaction. PERMANOVA was performed using Bray-Curtis distance matrices, and statistical significance calculated from 1000 permutations corrected with FDR (p.adj < 0.05).
Community	Habitat	Time	Community level	Source of variation	SS	R2	F.model	P.value
Bacteria (16S)	Soil-Rhizosphere-Root-Shoot	T1-T4-T15-T30	Phylum	Compartment	3.9063	0.75012	85.125	0.001 *
				Time	0.2731	0.05244	5.951	0.002 *
				Compartment x Time	0.3398	0.06526	3.174	0.003 *
				Residuals	0.6883	0.13218
	Soil-Rhizosphere-Root-Shoot	T1-T4-T15-T30	Genera	Compartment	7.4099	0.62901	38.740	0.001 *
				Time	0.7209	0.06119	3.769	0.001 *
				Compartment x Time	0.7804	0.06625	1.749	0.038 *
				Residuals	2.8691	0.24355
Fungi (ITS)	Soil-Rhizosphere-Root-Shoot	T1-T4-T15-T30	Phylum	Compartment	1.3592	0.24559	11.2092	0.001 *
				Time	0.7439	0.13441	6.1348	0.001 *
				Compartment x Time	1.5722	0.28406	5.5566	0.001 *
				Residuals	1.8593	0.33594
	Soil-Rhizosphere-Root-Shoot	T1-T4-T15-T30	Genera	Compartment	4.0000	0.27073	8.9404	0.001 *
				Time	1.6289	0.11025	3.6408	0.001 *
				Compartment x Time	2.2856	0.15470	2.1894	0.001 *
				Residuals	6.8603	0.46432
Glomerales (18S)	Soil-Rhizosphere-Root	T4-T15-T30	Phylum	Compartment	0.20663	0.15779	4.0775	0.004 *
				Time	0.19089	0.14577	2.5113	0.053
				Compartment x Time	0.70946	0.1547	1.9989	0.068
				Residuals	1.30956	0.54175
	Soil-Rhizosphere-Root	T4-T15-T30	Genera	Compartment	0.8773	0.17376	4.3064	0.001 *
				Time	0.5232	0.10364	1.7123	0.055
				Compartment x Time	0.7962	0.15770	1.9541	0.014 *
				Residuals	2.852	0.5649
