## Supplementary material for "Microbe tree metabolite interactions in the soil - phyllosphere continuum of poplar tree: when microbes rewire poplar root exudate and metabolome": Supplemetal Table5

### Sheet: Primers_MiSeq
Table S5. Sequences of primers and PNA probes used for bacteria (16S), fungi (ITS) and glomerales (28S) in this study.
Microbial Community	Primer	Function	Sequence
Bacteria (16)	515F_Universal	Forward	GT GYC AGC MGC CGC GGT AA
	515F_Chloroflexi	Forward	GT GCC AGC MGC WGC GGT AA
	515F_TM7	Forward	GT GCC AGC MGC CGC GGT CA
	515F_Archae	Forward	GT GKC AGC MGC CGC GGT AA
	515F_Nano	Forward	GT GGC AGY CGC CRC GGK AA
	806R_Universal	Reverse	GG ACT ACN VGG GTW TCT AAT
	806R_Nano	Reverse	GG AMT ACH GGG GTC TCT AAT
	pPNA_717-1B4	PNA probe	GGCTCAACCCTGGACAG
	mtPNA 717-1B4	PNA probe	GGCAAGTCTTCTTCGGA
Fungi (ITS)	ITS3NGS1	Forward	CATCGATGAAGAACGCAG
	ITS3NGS2	Forward	CAACGATGAAGAACGCAG
	ITS3NGS3	Forward	CACCGATGAAGAACGCAG
	ITS3NGS4	Forward	CATCGATGAAGAACGTAG
	ITS3NGS5	Forward	CATCGATGAAGAACGTGG
	ITS3NGS10	Forward	CATCGATGAAGAACGCTG
	ITS4NG	Reverse	TCCTSCGCTTATTGATATGC
	Arch-ITS4	Reverse	TCCTCGCCTTATTGATATGC
	ITSspacePNA_717-1B4	PNA probe	CGAGGGCACGTCTGCCTGG
Glomerales (28S)	NDL22	1st PCR Forward	TGGTCCGTGTTTCAAGACG
	LR1	1st PCR Reverse	GCATATCAATAAGCGGAGGA
	FLR3	2nd PCR Forward	TTGAAAGGGAAACGATTGAAGT
	FLR4	2nd PCR Reverse	TACGTCAACATC CTTAACGAA
